# Cajal bodies shape the nuclear transcriptome, intron retention and transcripts redistribution in *Arabidopsis* roots under hypoxia

**DOI:** 10.64898/2026.10.02.756184

**Authors:** S Górka, D Kubiak, M Szcześniak, A Kołowerzo-Lubnau, A Zienkiewicz, D Dombek, Sz Kowalczyk, K Niedojadło, J Niedojadło

## Abstract

Cajal bodies (CBs) are nuclear condensates known for their role in sn- and snoRNA maturation in animal, but their function in plant stress responses remains poorly understood. We compared wild-type (WT) *Arabidopsis thaliana* with the CB-lacking *ncb-1* mutant during hypoxia and reoxygenation, focusing on nuclear retention of transcripts. In both genotypes, hypoxia caused nuclear accumulation of poly(A^+^) RNA and extensive reprogramming of gene expression. However, the transcriptional response, including induction of hypoxia-responsive genes, was considerably weaker in *ncb-1*, both during stress and recovery. In nuclear RNA, introns with low (intron retention index, IRX < 10%) and high (IRX > 50%) retention showed opposite, genotype-dependent dynamics. During hypoxia, efficiently spliced introns (IRX < 10%) accounted for over 70% of introns detected in nuclear RNA. Relative to normoxia, this proportion increased two- to threefold in WT but only moderately in the mutant. Together with poly(A^+^) RNA accumulation, this suggests that largely spliced transcripts, including those of genes involved in protein transport and ribosome biogenesis, are held in the nucleus during stress. Conversely, strongly retained introns, often terminal and located in genes related to hypoxia and other abiotic stresses, were most abundant in WT nuclear RNA under normoxia. Their proportion dropped sharply during hypoxia, and much less so in *ncb-1*. This indicate that WT plants maintain a nuclear reserve of incompletely spliced stress-related transcripts that are processed upon stress. The mutant also showed reduced interaction between U2 snRNA and U2B″, which leads to splicing defects. Our results indicate that CBs regulate which transcripts are held in the nucleus and how they are processed, contributing to plant tolerance of oxygen deprivation and recovery.
