## Supplementary material for "Cajal bodies shape the nuclear transcriptome, intron retention and transcripts redistribution in *Arabidopsis* roots under hypoxia": The table lists transcripts classified as switching between nuclear and total RNA fractions

### Sheet: wt_control_vs_hypoxia
wt_control_vs_hypoxia
The table lists transcripts classified as switching between nuclear and total RNA fractions between control and hypoxic conditions. std_res_control and std_res_hypoxia represent standardized residual values for the respective conditions. delta_std_res was calculated as std_res_hypoxia − std_res_control, and abs_delta represents the absolute value of this difference. switch_type indicates the dire…
	switch_type indicates the direction of the switch and is colour-coded as in the figure: Nuclear→Total (orange) and Total→Nuclear (blue)
AGI	symbol	mstrg_id	switch_type	std_res_control	std_res_hypoxia	delta_std_res	abs_delta
ATCG00630	PSAJ	MSTRG.21342	Nuclear-->Total	5.213	-5.642	-10.856	10.856
AT5G13565		MSTRG.17396	Nuclear-->Total	5.172	-3.019	-8.191	8.191
AT3G61890	ATHB-12	MSTRG.12998	Nuclear-->Total	3.583	-4.103	-7.686	7.686
AT3G01830		MSTRG.8992	Nuclear-->Total	4.837	-2.755	-7.592	7.592
AT3G23250	ATMYB15	MSTRG.10962	Nuclear-->Total	4.776	-2.569	-7.345	7.345
AT5G15190		MSTRG.17538	Nuclear-->Total	3.526	-3.565	-7.091	7.091
AT3G54150	EFD	MSTRG.12321	Nuclear-->Total	3.121	-3.611	-6.733	6.733
AT5G57560	AtXTH22	MSTRG.20255	Nuclear-->Total	3.812	-2.88	-6.692	6.692
AT4G31800	ATWRKY18	MSTRG.15582	Nuclear-->Total	4.533	-1.855	-6.389	6.389
AT1G61890		MSTRG.4009	Nuclear-->Total	4.379	-1.645	-6.024	6.024
AT5G43064		MSTRG.19105	Nuclear-->Total	2.945	-3.076	-6.021	6.021
AT3G06490	AtMYB108	MSTRG.9450	Nuclear-->Total	3.79	-2.067	-5.857	5.857
AT5G45340	CYP707A3	MSTRG.19288	Nuclear-->Total	2.906	-2.855	-5.761	5.761
AT1G28480	GRX480	MSTRG.2374	Nuclear-->Total	3.97	-1.563	-5.533	5.533
AT1G28370	ATERF11	MSTRG.2363	Nuclear-->Total	1.828	-3.613	-5.441	5.441
AT1G57943	ATPUP17	MSTRG.3792	Nuclear-->Total	2.219	-3.169	-5.388	5.388
AT1G57990	ATPUP18	MSTRG.3792	Nuclear-->Total	2.219	-3.169	-5.388	5.388
MSTRG		MSTRG.3792	Nuclear-->Total	2.219	-3.169	-5.388	5.388
AT1G73540	atnudt21	MSTRG.4940	Nuclear-->Total	3.45	-1.915	-5.365	5.365
AT4G12720	AtNUDT7	MSTRG.13921	Nuclear-->Total	2.573	-2.758	-5.331	5.331
AT2G32140		MSTRG.7461	Nuclear-->Total	2.827	-2.275	-5.102	5.102
AT3G10815	BTL03	MSTRG.9827	Nuclear-->Total	2.72	-2.381	-5.1	5.1
AT1G19025		MSTRG.1698	Nuclear-->Total	2.12	-2.973	-5.093	5.093
AT1G61820	BGLU46	MSTRG.4002	Nuclear-->Total	1.82	-3.268	-5.088	5.088
AT2G22860	ATPSK2	MSTRG.6732	Nuclear-->Total	3.153	-1.853	-5.006	5.006
AT4G25810	XTH23	MSTRG.15045	Nuclear-->Total	2.895	-2.067	-4.962	4.962
AT3G08860	PYD4	MSTRG.9642	Nuclear-->Total	2.316	-2.593	-4.91	4.91
AT5G66640	DAR3	AT5G66640	Nuclear-->Total	3.216	-1.675	-4.891	4.891
AT4G24570	DIC2	MSTRG.14938	Nuclear-->Total	2.368	-2.513	-4.881	4.881
AT1G56240	AtPP2-B13	MSTRG.3744	Nuclear-->Total	2.362	-2.492	-4.854	4.854
AT4G30270	MERI-5	MSTRG.15429	Nuclear-->Total	2.477	-2.349	-4.826	4.826
AT1G77640		MSTRG.5321	Nuclear-->Total	2.424	-2.38	-4.804	4.804
AT3G57530	ATCPK32	MSTRG.12625	Nuclear-->Total	3.104	-1.615	-4.719	4.719
AT1G21326		MSTRG.1885	Nuclear-->Total	2.039	-2.659	-4.698	4.698
AT5G64870	FLOT3	AT5G64870	Nuclear-->Total	2.985	-1.661	-4.646	4.646
AT3G07195		MSTRG.9527	Nuclear-->Total	2.993	-1.635	-4.628	4.628
AT2G26530	AR781	MSTRG.7000	Nuclear-->Total	1.99	-2.628	-4.618	4.618
AT3G04070	ANAC047	MSTRG.9206	Nuclear-->Total	2.869	-1.729	-4.598	4.598
AT3G55980	ATSZF1	MSTRG.12484	Nuclear-->Total	2.878	-1.681	-4.559	4.559
AT1G21910	DREB26	MSTRG.1932	Nuclear-->Total	2.547	-1.984	-4.531	4.531
AT1G28190		MSTRG.2349	Nuclear-->Total	2.151	-2.341	-4.492	4.492
AT3G01970	ATWRKY45	MSTRG.9002	Nuclear-->Total	2.361	-2.119	-4.48	4.48
AT3G45640	ATMAPK3	MSTRG.11584	Nuclear-->Total	2.127	-2.33	-4.457	4.457
AT5G42380	AtCML37	MSTRG.19042	Nuclear-->Total	1.83	-2.607	-4.437	4.437
AT1G50740		MSTRG.3278	Nuclear-->Total	2.671	-1.744	-4.416	4.416
AT3G25780	AOC3	MSTRG.11149	Nuclear-->Total	2.903	-1.504	-4.407	4.407
AT2G38240	JAO4	MSTRG.7992	Nuclear-->Total	1.997	-2.393	-4.39	4.39
AT4G29780		MSTRG.15387	Nuclear-->Total	2.716	-1.67	-4.386	4.386
AT2G46400	ATWRKY46	MSTRG.8750	Nuclear-->Total	2.085	-2.283	-4.368	4.368
AT2G35710	PGSIP7	MSTRG.7763	Nuclear-->Total	1.617	-2.728	-4.345	4.345
AT1G18020		MSTRG.1613	Nuclear-->Total	2.208	-2.108	-4.316	4.316
AT4G31240	AtNRX2	MSTRG.15522	Nuclear-->Total	2.419	-1.892	-4.31	4.31
AT3G55890		MSTRG.12478	Nuclear-->Total	2.071	-2.218	-4.288	4.288
AT1G27100		MSTRG.2266	Nuclear-->Total	2.526	-1.711	-4.237	4.237
AT1G69490	ANAC029	MSTRG.4595	Nuclear-->Total	2.549	-1.653	-4.201	4.201
AT3G54000		MSTRG.12307	Nuclear-->Total	2.321	-1.873	-4.195	4.195
AT1G56250	AtPP2-B14	MSTRG.3746	Nuclear-->Total	2.527	-1.658	-4.185	4.185
AT5G05340	PRX52	MSTRG.16727	Nuclear-->Total	1.84	-2.263	-4.102	4.102
AT1G66160	ATCMPG1	MSTRG.4338	Nuclear-->Total	1.851	-2.229	-4.08	4.08
AT3G49530	ANAC062	MSTRG.11916	Nuclear-->Total	2.064	-1.984	-4.048	4.048
AT5G65690	PCK2	MSTRG.20982	Nuclear-->Total	2.136	-1.902	-4.038	4.038
AT1G63750		AT1G63750	Nuclear-->Total	2.351	-1.684	-4.035	4.035
AT2G35658		MSTRG.7757	Nuclear-->Total	1.924	-2.092	-4.016	4.016
AT5G54230	AtMYB49	MSTRG.20003	Nuclear-->Total	1.873	-2.101	-3.974	3.974
AT2G32190	AthCYSTM4	MSTRG.7467	Nuclear-->Total	1.697	-2.269	-3.966	3.966
AT4G39580		MSTRG.16284	Nuclear-->Total	2.391	-1.557	-3.947	3.947
AT1G02660	PLIP2	MSTRG.136	Nuclear-->Total	2.281	-1.644	-3.924	3.924
AT4G21840	ATMSRB8	MSTRG.14706	Nuclear-->Total	2.201	-1.693	-3.894	3.894
AT5G67080	MAPKKK19	MSTRG.21121	Nuclear-->Total	2.349	-1.542	-3.891	3.891
AT2G34600	JAZ7	MSTRG.7660	Nuclear-->Total	1.947	-1.941	-3.887	3.887
AT5G13330	Rap2.6L	MSTRG.17377	Nuclear-->Total	1.61	-2.253	-3.863	3.863
AT5G13080	ATWRKY75	MSTRG.17350	Nuclear-->Total	1.836	-2.016	-3.852	3.852
AT5G26770	AtNEAP2	MSTRG.18446	Nuclear-->Total	2.125	-1.678	-3.803	3.803
AT1G14780		MSTRG.1299	Nuclear-->Total	1.71	-2.085	-3.795	3.795
AT2G22760		MSTRG.6722	Nuclear-->Total	2.159	-1.635	-3.794	3.794
AT5G07010	ATST2A	MSTRG.16891	Nuclear-->Total	1.882	-1.894	-3.777	3.777
AT5G28610		MSTRG.18561	Nuclear-->Total	1.842	-1.919	-3.761	3.761
AT2G43120	PRN2	MSTRG.8454	Nuclear-->Total	1.566	-2.192	-3.758	3.758
AT1G53560		MSTRG.3490	Nuclear-->Total	2.18	-1.521	-3.701	3.701
AT2G37970	AtHBP2	MSTRG.7967	Nuclear-->Total	2.003	-1.627	-3.63	3.63
AT5G06230	TBL9	MSTRG.16824	Nuclear-->Total	1.773	-1.832	-3.605	3.605
AT1G20823	AtATL80	MSTRG.1842	Nuclear-->Total	2.041	-1.537	-3.579	3.579
AT2G17480	ATMLO8	MSTRG.6295	Nuclear-->Total	1.883	-1.659	-3.542	3.542
AT5G51790		MSTRG.19803	Nuclear-->Total	1.777	-1.759	-3.536	3.536
AT4G19520		MSTRG.14539	Nuclear-->Total	1.601	-1.929	-3.53	3.53
AT3G13910		MSTRG.10134	Nuclear-->Total	1.817	-1.711	-3.528	3.528
AT5G06730		MSTRG.16868	Nuclear-->Total	1.926	-1.576	-3.502	3.502
AT5G40170	AtRLP54	MSTRG.18865	Nuclear-->Total	1.796	-1.669	-3.465	3.465
MSTRG		MSTRG.18865	Nuclear-->Total	1.796	-1.669	-3.465	3.465
AT4G37260	ATMYB73	MSTRG.16083	Nuclear-->Total	1.569	-1.894	-3.463	3.463
AT5G05365	AtHMP44	MSTRG.16729	Nuclear-->Total	1.945	-1.503	-3.447	3.447
AT5G11650	MAGL13	MSTRG.17263	Nuclear-->Total	1.933	-1.501	-3.434	3.434
AT5G56980		MSTRG.20210	Nuclear-->Total	1.855	-1.547	-3.402	3.402
AT4G27652		MSTRG.15206	Nuclear-->Total	1.842	-1.538	-3.38	3.38
AT5G22608		MSTRG.18123	Nuclear-->Total	1.797	-1.575	-3.372	3.372
AT5G59730	ATEXO70H7	MSTRG.20447	Nuclear-->Total	1.667	-1.686	-3.352	3.352
AT1G09932		MSTRG.861	Nuclear-->Total	1.595	-1.751	-3.346	3.346
AT1G18740	B1L	MSTRG.1678	Nuclear-->Total	1.556	-1.737	-3.292	3.292
AT1G68620		MSTRG.4524	Nuclear-->Total	1.679	-1.561	-3.24	3.24
AT4G02200	AtDIL9-5	MSTRG.13356	Nuclear-->Total	1.51	-1.719	-3.23	3.23
AT2G20670		MSTRG.6541	Nuclear-->Total	1.522	-1.651	-3.172	3.172
AT5G09495		MSTRG.21000	Total-->Nuclear	-8.057	5.646	13.702	13.702
AT5G65860		MSTRG.21000	Total-->Nuclear	-8.057	5.646	13.702	13.702
AT5G23010	GSM1	MSTRG.18150	Total-->Nuclear	-3.582	3.449	7.032	7.032
AT2G36830	GAMMA-TIP	MSTRG.7862	Total-->Nuclear	-3.819	1.844	5.664	5.664
AT5G23020	IMS2	MSTRG.18151	Total-->Nuclear	-2.975	2.571	5.547	5.547
AT1G66200	ATGSR2	MSTRG.4343	Total-->Nuclear	-3.867	1.621	5.488	5.488
AT4G15390		MSTRG.14173	Total-->Nuclear	-2.765	2.571	5.336	5.336
AT3G23800	SBP3	MSTRG.11004	Total-->Nuclear	-3.117	2.151	5.268	5.268
AT5G15265		MSTRG.17545	Total-->Nuclear	-2.539	2.551	5.09	5.09
AT2G40205		MSTRG.8181	Total-->Nuclear	-2.645	2.362	5.008	5.008
AT5G14200	ATIMD1	MSTRG.17457	Total-->Nuclear	-3.456	1.511	4.967	4.967
AT5G46890		MSTRG.19401	Total-->Nuclear	-1.965	2.958	4.924	4.924
AT5G46900		MSTRG.19401	Total-->Nuclear	-1.965	2.958	4.924	4.924
MSTRG		MSTRG.19401	Total-->Nuclear	-1.965	2.958	4.924	4.924
AT2G14900	GASA7	MSTRG.6153	Total-->Nuclear	-2.898	1.975	4.874	4.874
AT2G33790	AGP30	MSTRG.7587	Total-->Nuclear	-3.194	1.628	4.823	4.823
AT5G53250	AGP22	MSTRG.19917	Total-->Nuclear	-2.764	1.875	4.639	4.639
AT2G02130	LCR68	MSTRG.5725	Total-->Nuclear	-3.048	1.551	4.599	4.599
AT1G48600	AtPMEAMT	MSTRG.3114	Total-->Nuclear	-2.15	2.449	4.599	4.599
AT1G05250	AtPRX1	MSTRG.391	Total-->Nuclear	-1.622	2.889	4.511	4.511
AT2G25210		MSTRG.6896	Total-->Nuclear	-2.691	1.732	4.423	4.423
AT5G44030	CESA4	MSTRG.19180	Total-->Nuclear	-1.634	2.771	4.405	4.405
AT2G18400		MSTRG.6369	Total-->Nuclear	-1.94	2.396	4.336	4.336
AT4G26010	PRX44	MSTRG.15059	Total-->Nuclear	-1.835	2.444	4.279	4.279
AT1G21440		MSTRG.1896	Total-->Nuclear	-2.659	1.594	4.253	4.253
AT4G02270	RHS13	MSTRG.13362	Total-->Nuclear	-1.929	2.312	4.24	4.24
AT5G62720	AtNITR2;1	MSTRG.20695	Total-->Nuclear	-2.106	2.04	4.146	4.146
AT5G57625	AtCAPE5	MSTRG.20262	Total-->Nuclear	-1.732	2.318	4.05	4.05
AT1G16022		MSTRG.1420	Total-->Nuclear	-1.57	2.437	4.006	4.006
AT1G26250	EXT18	MSTRG.2198	Total-->Nuclear	-1.715	2.18	3.895	3.895
AT3G23000	ATSR2	MSTRG.10942	Total-->Nuclear	-2.029	1.816	3.845	3.845
AT5G56320	ATEXP14	MSTRG.20164	Total-->Nuclear	-1.754	2.028	3.781	3.781
AT4G33880	RSL2	MSTRG.15771	Total-->Nuclear	-1.866	1.89	3.756	3.756
AT1G73620		MSTRG.4944	Total-->Nuclear	-1.6	2.146	3.745	3.745
AT4G22235		MSTRG.14742	Total-->Nuclear	-1.767	1.97	3.737	3.737
AT3G11120		MSTRG.9848	Total-->Nuclear	-2.056	1.627	3.682	3.682
AT1G22500	AtATL15	MSTRG.1972	Total-->Nuclear	-2.013	1.656	3.669	3.669
AT4G21960	PRXR1	MSTRG.14716	Total-->Nuclear	-1.86	1.808	3.668	3.668
AT2G13820	AtXYP2	MSTRG.6113	Total-->Nuclear	-2.101	1.53	3.631	3.631
AT3G10860		MSTRG.9831	Total-->Nuclear	-2.107	1.506	3.612	3.612
AT2G45790	ATPMM	MSTRG.8695	Total-->Nuclear	-1.694	1.846	3.54	3.54
AT4G24780	PLL19	MSTRG.14957	Total-->Nuclear	-1.569	1.921	3.491	3.491
AT3G46280		MSTRG.11634	Total-->Nuclear	-1.769	1.716	3.485	3.485
AT1G51650		MSTRG.3338	Total-->Nuclear	-1.824	1.653	3.477	3.477
AT3G05890	LTI6b	MSTRG.9381	Total-->Nuclear	-1.642	1.825	3.467	3.467
AT3G01680	AtSEOR1	MSTRG.8976	Total-->Nuclear	-1.655	1.783	3.439	3.439
AT1G12110	AtNPF6.3	MSTRG.1066	Total-->Nuclear	-1.506	1.887	3.393	3.393
AT1G50050		MSTRG.3220	Total-->Nuclear	-1.839	1.528	3.368	3.368
AT4G16447		MSTRG.14268	Total-->Nuclear	-1.526	1.809	3.335	3.335
AT1G04250	AtIAA17	MSTRG.293	Total-->Nuclear	-1.711	1.608	3.319	3.319
AT5G44720		MSTRG.19247	Total-->Nuclear	-1.573	1.711	3.285	3.285
AT2G35520	DAD2	MSTRG.7740	Total-->Nuclear	-1.61	1.649	3.259	3.259
AT3G03680	MCTP14	MSTRG.9164	Total-->Nuclear	-1.52	1.622	3.142	3.142
AT3G18200	UMAMIT4	MSTRG.10537	Total-->Nuclear	-1.547	1.589	3.136	3.136
AT3G07490	AGD11	MSTRG.9555	Total-->Nuclear	-1.562	1.548	3.109	3.109

### Sheet: ncb1_control_vs_hypoxia
ncb1_control_vs_hypoxia
The table lists transcripts classified as switching between nuclear and total RNA fractions between control and hypoxic conditions. std_res_control and std_res_hypoxia represent standardized residual values for the respective conditions. delta_std_res was calculated as std_res_hypoxia − std_res_control, and abs_delta represents the absolute value of this difference. switch_type indicates the dire…
	switch_type indicates the direction of the switch and is colour-coded as in the figure: Nuclear→Total (orange) and Total→Nuclear (blue)
AGI	symbol	mstrg_id	switch_type	std_res_control	std_res_hypoxia	delta_std_res	abs_delta
ATCG00070	PSBK	MSTRG.21309	Nuclear-->Total	2.555	-5.492	-8.048	8.048
AT3G54150	EFD	MSTRG.12321	Nuclear-->Total	3.014	-4.225	-7.238	7.238
AT1G28480	GRX480	MSTRG.2374	Nuclear-->Total	3.951	-2.988	-6.938	6.938
AT5G57560	AtXTH22	MSTRG.20255	Nuclear-->Total	3.414	-3.276	-6.69	6.69
AT1G57943	ATPUP17	MSTRG.3792	Nuclear-->Total	2.778	-3.9	-6.678	6.678
AT1G57990	ATPUP18	MSTRG.3792	Nuclear-->Total	2.778	-3.9	-6.678	6.678
MSTRG		MSTRG.3792	Nuclear-->Total	2.778	-3.9	-6.678	6.678
AT2G34600	JAZ7	MSTRG.7660	Nuclear-->Total	5.051	-1.528	-6.579	6.579
AT2G34420	LHB1B2	MSTRG.7646	Nuclear-->Total	4.683	-1.755	-6.438	6.438
AT1G76680	ATOPR1	MSTRG.5221	Nuclear-->Total	4.09	-2.242	-6.333	6.333
AT5G42380	AtCML37	MSTRG.19042	Nuclear-->Total	2.557	-3.614	-6.171	6.171
AT4G08950	EXO	MSTRG.13662	Nuclear-->Total	3.918	-2.147	-6.065	6.065
AT3G01830		MSTRG.8992	Nuclear-->Total	2.99	-3.069	-6.059	6.059
AT2G46750	AtGulLO2	MSTRG.8787	Nuclear-->Total	4.505	-1.551	-6.056	6.056
AT3G61890	ATHB-12	MSTRG.12998	Nuclear-->Total	3.432	-2.502	-5.933	5.933
AT4G31800	ATWRKY18	MSTRG.15582	Nuclear-->Total	2.803	-3.011	-5.814	5.814
AT4G36500		MSTRG.16008	Nuclear-->Total	1.701	-4.02	-5.72	5.72
AT1G19025		MSTRG.1698	Nuclear-->Total	2.21	-3.468	-5.678	5.678
AT3G10930	IDL7	MSTRG.9836	Nuclear-->Total	1.608	-3.999	-5.607	5.607
AT2G35930	AtPUB23	MSTRG.7794	Nuclear-->Total	2.931	-2.633	-5.564	5.564
AT5G52020		MSTRG.19824	Nuclear-->Total	3.627	-1.899	-5.526	5.526
AT2G38790		MSTRG.8049	Nuclear-->Total	3.304	-2.204	-5.508	5.508
AT5G58680		MSTRG.20364	Nuclear-->Total	3.517	-1.976	-5.492	5.492
AT2G22500	ATPUMP5	MSTRG.6701	Nuclear-->Total	2.258	-3.173	-5.431	5.431
AT2G25460		MSTRG.6915	Nuclear-->Total	3.24	-2.152	-5.392	5.392
AT2G27080	NHL13	MSTRG.7040	Nuclear-->Total	3.309	-1.937	-5.247	5.247
AT1G66160	ATCMPG1	MSTRG.4338	Nuclear-->Total	2.287	-2.937	-5.224	5.224
AT3G04070	ANAC047	MSTRG.9206	Nuclear-->Total	2.921	-2.287	-5.208	5.208
AT2G15490	UGT73B4	MSTRG.6172	Nuclear-->Total	2.974	-2.211	-5.185	5.185
AT1G61890		MSTRG.4009	Nuclear-->Total	3.323	-1.855	-5.178	5.178
AT1G69920	ATGSTU12	MSTRG.4632	Nuclear-->Total	1.569	-3.57	-5.138	5.138
AT1G17380	JAZ5	MSTRG.1554	Nuclear-->Total	2.959	-2.163	-5.122	5.122
AT1G29930	AB140	MSTRG.2503	Nuclear-->Total	3.319	-1.774	-5.093	5.093
AT3G55840		MSTRG.12473	Nuclear-->Total	1.831	-3.195	-5.026	5.026
AT1G21130	IGMT4	MSTRG.1867	Nuclear-->Total	2.313	-2.677	-4.99	4.99
AT1G77640		MSTRG.5321	Nuclear-->Total	3.303	-1.68	-4.983	4.983
AT2G26530	AR781	MSTRG.7000	Nuclear-->Total	1.897	-3.067	-4.965	4.965
AT2G22470	AGP2	MSTRG.6692	Nuclear-->Total	3.193	-1.767	-4.96	4.96
AT1G28190		MSTRG.2349	Nuclear-->Total	2.219	-2.726	-4.945	4.945
AT1G28370	ATERF11	MSTRG.2363	Nuclear-->Total	2.307	-2.617	-4.924	4.924
AT4G24380		MSTRG.14916	Nuclear-->Total	2.09	-2.833	-4.922	4.922
AT4G24570	DIC2	MSTRG.14938	Nuclear-->Total	1.634	-3.25	-4.884	4.884
AT1G68620		MSTRG.4524	Nuclear-->Total	2.917	-1.934	-4.851	4.851
AT2G34930		MSTRG.7689	Nuclear-->Total	3.163	-1.683	-4.846	4.846
AT1G55920	AtSAT1	MSTRG.3707	Nuclear-->Total	2.787	-2.021	-4.807	4.807
AT4G29780		MSTRG.15387	Nuclear-->Total	2.29	-2.467	-4.756	4.756
AT5G44567		MSTRG.19232	Nuclear-->Total	1.799	-2.941	-4.74	4.74
AT4G23700	ATCHX17	MSTRG.14842	Nuclear-->Total	2.079	-2.654	-4.733	4.733
AT4G20860	AtBBE22	MSTRG.14628	Nuclear-->Total	2.453	-2.258	-4.711	4.711
AT1G14540	PER4	MSTRG.1274	Nuclear-->Total	1.738	-2.935	-4.673	4.673
AT3G16860	COBL8	MSTRG.10418	Nuclear-->Total	2.504	-2.157	-4.661	4.661
AT5G13190	AtGILP	MSTRG.17359	Nuclear-->Total	2.409	-2.25	-4.659	4.659
AT4G17490	ATERF6	MSTRG.14366	Nuclear-->Total	1.676	-2.979	-4.655	4.655
AT3G28180	ATCSLC04	MSTRG.11332	Nuclear-->Total	2.368	-2.233	-4.601	4.601
AT1G21910	DREB26	MSTRG.1932	Nuclear-->Total	2.502	-2.087	-4.589	4.589
AT3G23250	ATMYB15	MSTRG.10962	Nuclear-->Total	1.509	-3.067	-4.576	4.576
AT5G09530	PELPK1	MSTRG.17068	Nuclear-->Total	2.626	-1.94	-4.566	4.566
MSTRG		MSTRG.17068	Nuclear-->Total	2.626	-1.94	-4.566	4.566
AT1G53885		MSTRG.3532	Nuclear-->Total	2.853	-1.695	-4.548	4.548
AT5G57220	CYP81F2	MSTRG.20230	Nuclear-->Total	1.605	-2.907	-4.512	4.512
AT1G61560	ATMLO6	MSTRG.3980	Nuclear-->Total	1.808	-2.679	-4.487	4.487
AT2G46680	ATHB-7	MSTRG.8779	Nuclear-->Total	1.961	-2.512	-4.473	4.473
AT2G18690		MSTRG.6388	Nuclear-->Total	2.269	-2.191	-4.461	4.461
MSTRG		MSTRG.6388	Nuclear-->Total	2.269	-2.191	-4.461	4.461
AT5G35735		MSTRG.18648	Nuclear-->Total	2.058	-2.391	-4.448	4.448
AT1G24140	AT3-MMP	MSTRG.2102	Nuclear-->Total	1.826	-2.607	-4.432	4.432
AT4G30280	ATXTH18	MSTRG.15430	Nuclear-->Total	2.691	-1.708	-4.399	4.399
AT5G42650	AOS	MSTRG.19065	Nuclear-->Total	2.308	-2.06	-4.368	4.368
AT1G14780		MSTRG.1299	Nuclear-->Total	1.703	-2.653	-4.356	4.356
AT2G44840	ATERF13	MSTRG.8612	Nuclear-->Total	1.744	-2.606	-4.351	4.351
AT4G17500	AtERF#100	MSTRG.14367	Nuclear-->Total	2.143	-2.203	-4.346	4.346
AT4G21920		MSTRG.14715	Nuclear-->Total	1.568	-2.774	-4.342	4.342
AT4G15550	IAGLU	MSTRG.14189	Nuclear-->Total	2.668	-1.658	-4.326	4.326
AT2G01180	ATLPP1	MSTRG.5648	Nuclear-->Total	2.369	-1.944	-4.312	4.312
AT1G20823	AtATL80	MSTRG.1842	Nuclear-->Total	1.754	-2.549	-4.303	4.303
AT5G44060		MSTRG.19182	Nuclear-->Total	1.602	-2.699	-4.301	4.301
AT3G55980	ATSZF1	MSTRG.12484	Nuclear-->Total	2.177	-2.092	-4.27	4.27
AT4G37260	ATMYB73	MSTRG.16083	Nuclear-->Total	1.75	-2.451	-4.201	4.201
AT1G69930	ATGSTU11	MSTRG.4633	Nuclear-->Total	1.852	-2.33	-4.182	4.182
AT5G57010		MSTRG.20213	Nuclear-->Total	2.417	-1.74	-4.157	4.157
AT5G01820	ATCIPK14	MSTRG.16427	Nuclear-->Total	2.52	-1.627	-4.147	4.147
MSTRG		MSTRG.16427	Nuclear-->Total	2.52	-1.627	-4.147	4.147
AT2G32190	AthCYSTM4	MSTRG.7467	Nuclear-->Total	1.637	-2.483	-4.12	4.12
AT1G19770	ATPUP14	MSTRG.1755	Nuclear-->Total	2.103	-2.001	-4.104	4.104
AT5G14700		MSTRG.17504	Nuclear-->Total	1.773	-2.323	-4.096	4.096
AT5G28610		MSTRG.18561	Nuclear-->Total	2.139	-1.871	-4.011	4.011
AT4G37150	ATMES9	MSTRG.16071	Nuclear-->Total	1.829	-2.181	-4.01	4.01
AT2G32030		MSTRG.7452	Nuclear-->Total	1.751	-2.259	-4.01	4.01
AT3G25780	AOC3	MSTRG.11149	Nuclear-->Total	1.752	-2.194	-3.947	3.947
AT5G59510	DVL18	MSTRG.20429	Nuclear-->Total	1.682	-2.244	-3.925	3.925
AT3G10815	BTL03	MSTRG.9827	Nuclear-->Total	2.261	-1.657	-3.918	3.918
AT1G77450	anac032	MSTRG.5303	Nuclear-->Total	2.395	-1.522	-3.917	3.917
AT2G05940	PBL14	MSTRG.5956	Nuclear-->Total	1.989	-1.91	-3.899	3.899
AT5G14740	BETA	MSTRG.17507	Nuclear-->Total	1.679	-2.214	-3.892	3.892
AT2G27310		MSTRG.7058	Nuclear-->Total	2.283	-1.599	-3.882	3.882
MSTRG		MSTRG.7058	Nuclear-->Total	2.283	-1.599	-3.882	3.882
AT4G12800	PSAL	MSTRG.13931	Nuclear-->Total	1.907	-1.944	-3.851	3.851
AT4G17090	AtBAM3	MSTRG.14330	Nuclear-->Total	1.871	-1.969	-3.839	3.839
AT5G26340	ATSTP13	MSTRG.18423	Nuclear-->Total	2.133	-1.706	-3.839	3.839
AT1G22810	AtERF019	MSTRG.1997	Nuclear-->Total	2.234	-1.566	-3.801	3.801
AT5G47070	PBL19	MSTRG.19412	Nuclear-->Total	1.834	-1.945	-3.779	3.779
AT2G18210		MSTRG.6354	Nuclear-->Total	2.152	-1.626	-3.778	3.778
AT4G14370		MSTRG.14057	Nuclear-->Total	1.794	-1.966	-3.759	3.759
AT5G09520	PELPK2	MSTRG.17067	Nuclear-->Total	1.959	-1.799	-3.758	3.758
AT5G54270	LHCB3	MSTRG.20005	Nuclear-->Total	1.924	-1.82	-3.744	3.744
AT1G27100		MSTRG.2266	Nuclear-->Total	1.553	-2.18	-3.733	3.733
AT5G01865		MSTRG.17226	Nuclear-->Total	1.81	-1.922	-3.732	3.732
AT5G11210	ATGLR2.5	MSTRG.17226	Nuclear-->Total	1.81	-1.922	-3.732	3.732
AT5G59730	ATEXO70H7	MSTRG.20447	Nuclear-->Total	1.715	-2.012	-3.727	3.727
AT1G55265		MSTRG.3643	Nuclear-->Total	1.897	-1.709	-3.606	3.606
AT4G11070	AtWRKY41	MSTRG.13798	Nuclear-->Total	1.553	-2.011	-3.564	3.564
AT5G56980		MSTRG.20210	Nuclear-->Total	1.923	-1.615	-3.538	3.538
AT2G26690	AtNPF6.2	MSTRG.7011	Nuclear-->Total	1.631	-1.842	-3.473	3.473
AT2G16900		MSTRG.6244	Nuclear-->Total	1.826	-1.596	-3.422	3.422
AT3G13432		MSTRG.10076	Nuclear-->Total	1.708	-1.708	-3.416	3.416
MSTRG		MSTRG.10076	Nuclear-->Total	1.708	-1.708	-3.416	3.416
AT5G50260	CEP1	MSTRG.19674	Nuclear-->Total	1.779	-1.633	-3.413	3.413
AT1G01120	KCS1	MSTRG.12	Nuclear-->Total	1.889	-1.521	-3.41	3.41
AT1G33600		MSTRG.2774	Nuclear-->Total	1.691	-1.698	-3.388	3.388
AT2G23120		MSTRG.6749	Nuclear-->Total	1.622	-1.724	-3.346	3.346
AT5G42930		MSTRG.19089	Nuclear-->Total	1.53	-1.812	-3.342	3.342
AT3G55890		MSTRG.12478	Nuclear-->Total	1.567	-1.772	-3.339	3.339
AT1G15010		MSTRG.1316	Nuclear-->Total	1.518	-1.815	-3.333	3.333
AT4G18010	5PTASE2	MSTRG.14407	Nuclear-->Total	1.628	-1.687	-3.315	3.315
AT3G22620	LTPG20	MSTRG.10909	Nuclear-->Total	1.767	-1.541	-3.308	3.308
AT1G31130		MSTRG.2596	Nuclear-->Total	1.767	-1.53	-3.297	3.297
AT4G26200	ACCS7	MSTRG.15074	Nuclear-->Total	1.757	-1.528	-3.285	3.285
AT2G41640		MSTRG.8320	Nuclear-->Total	1.637	-1.642	-3.279	3.279
AT2G22430	ATHB6	MSTRG.6688	Nuclear-->Total	1.627	-1.598	-3.225	3.225
AT5G13330	Rap2.6L	MSTRG.17377	Nuclear-->Total	1.649	-1.574	-3.223	3.223
AT1G77500		MSTRG.5307	Nuclear-->Total	1.531	-1.659	-3.19	3.19
AT5G26030	ATFC-I	MSTRG.18400	Nuclear-->Total	1.511	-1.589	-3.099	3.099
AT1G68238		MSTRG.4505	Total-->Nuclear	-5.606	2.674	8.28	8.28
AT2G37180	PIP2;3	MSTRG.7892	Total-->Nuclear	-3.694	3.776	7.471	7.471
AT3G23800	SBP3	MSTRG.11004	Total-->Nuclear	-4.329	2.975	7.305	7.305
AT2G07623		MSTRG.6007	Total-->Nuclear	-2.994	4.007	7.001	7.001
AT3G29410	TPS25	MSTRG.11396	Total-->Nuclear	-3.816	2.709	6.525	6.525
AT5G27889		MSTRG.18530	Total-->Nuclear	-2.068	4.449	6.517	6.517
AT1G09333		MSTRG.4855	Total-->Nuclear	-3.919	2.453	6.372	6.372
AT1G72645		MSTRG.4855	Total-->Nuclear	-3.919	2.453	6.372	6.372
AT5G66985	HUP44	MSTRG.21117	Total-->Nuclear	-1.583	4.568	6.151	6.151
AT1G78020	FLZ6	MSTRG.5352	Total-->Nuclear	-3.963	1.608	5.571	5.571
AT4G34950	MFS1	MSTRG.15875	Total-->Nuclear	-2.414	3.132	5.547	5.547
AT1G26250	EXT18	MSTRG.2198	Total-->Nuclear	-3.044	2.439	5.483	5.483
AT5G65205		MSTRG.20929	Total-->Nuclear	-2.205	3.268	5.473	5.473
AT4G28410	RSA1	MSTRG.15282	Total-->Nuclear	-3.153	2.037	5.19	5.19
AT5G62720	AtNITR2;1	MSTRG.20695	Total-->Nuclear	-2.887	2.083	4.97	4.97
AT2G14900	GASA7	MSTRG.6153	Total-->Nuclear	-1.888	2.96	4.848	4.848
AT2G26400	ARD	AT2G26400	Total-->Nuclear	-2.576	2.232	4.808	4.808
AT2G36830	GAMMA-TIP	MSTRG.7862	Total-->Nuclear	-1.705	3.001	4.706	4.706
AT5G23020	IMS2	MSTRG.18151	Total-->Nuclear	-2.028	2.559	4.586	4.586
AT1G66200	ATGSR2	MSTRG.4343	Total-->Nuclear	-2.909	1.658	4.567	4.567
AT1G50050		MSTRG.3220	Total-->Nuclear	-2.008	2.455	4.463	4.463
AT2G15890	CBP1	MSTRG.6189	Total-->Nuclear	-2.608	1.793	4.402	4.402
AT1G60680		MSTRG.3902	Total-->Nuclear	-2.788	1.594	4.382	4.382
AT1G22710	ATSUC2	MSTRG.1990	Total-->Nuclear	-2.012	2.193	4.205	4.205
AT1G15330		MSTRG.1348	Total-->Nuclear	-1.706	2.31	4.017	4.017
AT1G68825	DVL5	MSTRG.4544	Total-->Nuclear	-1.751	2.243	3.994	3.994
AT3G07310		MSTRG.9538	Total-->Nuclear	-2.244	1.734	3.978	3.978
AT5G13910	LEP	MSTRG.17428	Total-->Nuclear	-1.8	2.162	3.962	3.962
AT5G59090	ATSBT4.12	MSTRG.20395	Total-->Nuclear	-1.92	1.89	3.809	3.809
AT1G65970	PRXIIC	MSTRG.4326	Total-->Nuclear	-2.003	1.727	3.73	3.73
AT1G59960		MSTRG.3867	Total-->Nuclear	-1.996	1.684	3.68	3.68
AT3G21351		MSTRG.10819	Total-->Nuclear	-1.597	2.042	3.639	3.639
AT4G26010	PRX44	MSTRG.15059	Total-->Nuclear	-1.716	1.816	3.532	3.532
AT4G35020	ARAC3	MSTRG.15881	Total-->Nuclear	-1.517	1.994	3.51	3.51
AT4G17670		MSTRG.14383	Total-->Nuclear	-1.719	1.786	3.505	3.505
AT5G05790		MSTRG.16776	Total-->Nuclear	-1.539	1.863	3.402	3.402
AT1G22220	AUF2	MSTRG.1953	Total-->Nuclear	-1.659	1.743	3.401	3.401
AT1G12110	AtNPF6.3	MSTRG.1066	Total-->Nuclear	-1.568	1.81	3.378	3.378
AT2G21660	ATGRP7	MSTRG.6636	Total-->Nuclear	-1.519	1.824	3.343	3.343
AT1G20190	ATEXP11	MSTRG.1788	Total-->Nuclear	-1.528	1.586	3.113	3.113
ATMG00260	ORF101A	MSTRG.21194	Total-->Nuclear	-1.539	1.565	3.104	3.104
AT1G20160	ATSBT5.2	MSTRG.1786	Total-->Nuclear	-1.512	1.562	3.073	3.073

### Sheet: wt_hypoxia_vs_reoxygenation
wt_hypoxia_vs_reoxygenation
The table lists transcripts classified as switching between nuclear and total RNA fractions between hypoxia and reoxygenation. std_res_hypoxia and std_res_reoxygenation represent standardized residual values for the respective conditions. delta_std_res was calculated as std_res_reoxygenation − std_res_hypoxia, and abs_delta represents the absolute value of this difference. switch_type indicates t…
switch_type indicates the direction of the switch and is colour-coded as in the figure: Nuclear→Total (orange) and Total→Nuclear (blue)
AGI	symbol	mstrg_id	switch_type	std_res_hypoxia	std_res_reoxygenation	delta_std_res	abs_delta
AT5G09495		MSTRG.21000	Nuclear-->Total	5.646	-6.521	-12.167	12.167
AT5G65860		MSTRG.21000	Nuclear-->Total	5.646	-6.521	-12.167	12.167
AT2G07705		MSTRG.6031	Nuclear-->Total	5.46	-2.383	-7.843	7.843
AT3G06680		MSTRG.9468	Nuclear-->Total	2.05	-3.61	-5.659	5.659
AT2G25060	AtENODL14	MSTRG.6882	Nuclear-->Total	2.355	-3.199	-5.554	5.554
AT4G29020		MSTRG.15325	Nuclear-->Total	3.123	-2.254	-5.376	5.376
AT2G17630	PSAT2	MSTRG.6308	Nuclear-->Total	2.722	-2.442	-5.164	5.164
ATMG01100	ORF105A	ATMG01100	Nuclear-->Total	2.011	-3.095	-5.106	5.106
AT3G46430	AtMtATP6	MSTRG.11644	Nuclear-->Total	2.735	-2.125	-4.86	4.86
AT4G31840	AtENODL15	MSTRG.15586	Nuclear-->Total	2.194	-2.308	-4.501	4.501
AT3G55970	ATJRG21	MSTRG.12483	Total-->Nuclear	-3.996	3.527	7.523	7.523
AT1G28370	ATERF11	MSTRG.2363	Total-->Nuclear	-3.613	2.032	5.645	5.645
AT2G12905		MSTRG.6092	Total-->Nuclear	-3.401	2.228	5.63	5.63
ATCG00050	RPS16	MSTRG.21306	Total-->Nuclear	-3.427	2	5.427	5.427
AT4G01540	ANAC068	MSTRG.13284	Total-->Nuclear	-2.068	3.08	5.148	5.148
AT2G23270	PIP3	MSTRG.6756	Total-->Nuclear	-2.609	2.514	5.124	5.124
AT3G01830		MSTRG.8992	Total-->Nuclear	-2.755	2.245	5	5
AT3G50930	AtBCS1	MSTRG.12032	Total-->Nuclear	-2.361	2.445	4.806	4.806
MSTRG		MSTRG.12032	Total-->Nuclear	-2.361	2.445	4.806	4.806
AT5G42380	AtCML37	MSTRG.19042	Total-->Nuclear	-2.607	2.154	4.761	4.761
AT4G24570	DIC2	MSTRG.14938	Total-->Nuclear	-2.513	2.213	4.726	4.726
AT2G38240	JAO4	MSTRG.7992	Total-->Nuclear	-2.393	2.079	4.472	4.472
AT5G43440		MSTRG.19132	Total-->Nuclear	-2.358	2.083	4.44	4.44

### Sheet: ncb1_hypoxia_vs_reoxygenation
ncb1_hypoxia_vs_reoxygenation
The table lists transcripts classified as switching between nuclear and total RNA fractions between hypoxia and reoxygenation. std_res_hypoxia and std_res_reoxygenation represent standardized residual values for the respective conditions. delta_std_res was calculated as std_res_reoxygenation − std_res_hypoxia, and abs_delta represents the absolute value of this difference. switch_type indicates t…
switch_type indicates the direction of the switch and is colour-coded as in the figure: Nuclear→Total (orange) and Total→Nuclear (blue)
AGI	symbol	mstrg_id	switch_type	std_res_hypoxia	std_res_reoxygenation	delta_std_res	abs_delta
AT1G09333		MSTRG.4855	Nuclear-->Total	2.453	-8.009	-10.462	10.462
AT1G72645		MSTRG.4855	Nuclear-->Total	2.453	-8.009	-10.462	10.462
AT5G27889		MSTRG.18530	Nuclear-->Total	4.449	-3.303	-7.752	7.752
AT1G68238		MSTRG.4505	Nuclear-->Total	2.674	-2.371	-5.045	5.045
AT2G07751		MSTRG.6002	Total-->Nuclear	-4.096	3.621	7.716	7.716
AT5G42380	AtCML37	MSTRG.19042	Total-->Nuclear	-3.614	3.74	7.354	7.354
AT4G39580		MSTRG.16284	Total-->Nuclear	-3.089	3.522	6.611	6.611
AT1G28370	ATERF11	MSTRG.2363	Total-->Nuclear	-2.617	3.602	6.219	6.219
AT3G01830		MSTRG.8992	Total-->Nuclear	-3.069	2.964	6.034	6.034
AT3G02840		MSTRG.9093	Total-->Nuclear	-3.171	2.844	6.015	6.015
MSTRG		MSTRG.9093	Total-->Nuclear	-3.171	2.844	6.015	6.015
AT1G28480	GRX480	MSTRG.2374	Total-->Nuclear	-2.988	2.859	5.847	5.847
AT5G14700		MSTRG.17504	Total-->Nuclear	-2.323	3.506	5.829	5.829
AT2G35930	AtPUB23	MSTRG.7794	Total-->Nuclear	-2.633	3.059	5.692	5.692
AT2G44840	ATERF13	MSTRG.8612	Total-->Nuclear	-2.606	2.714	5.32	5.32
AT2G25460		MSTRG.6915	Total-->Nuclear	-2.152	3.063	5.214	5.214
AT5G44060		MSTRG.19182	Total-->Nuclear	-2.699	2.485	5.184	5.184
AT3G16860	COBL8	MSTRG.10418	Total-->Nuclear	-2.157	2.954	5.111	5.111
AT3G28180	ATCSLC04	MSTRG.11332	Total-->Nuclear	-2.233	2.715	4.948	4.948
AT1G17380	JAZ5	MSTRG.1554	Total-->Nuclear	-2.163	2.755	4.918	4.918
AT4G29780		MSTRG.15387	Total-->Nuclear	-2.467	2.338	4.804	4.804
AT2G42900		MSTRG.8434	Total-->Nuclear	-2.135	2.23	4.364	4.364
AT3G25780	AOC3	MSTRG.11149	Total-->Nuclear	-2.194	2.138	4.332	4.332
AT5G13190	AtGILP	MSTRG.17359	Total-->Nuclear	-2.25	2.019	4.269	4.269
AT5G42650	AOS	MSTRG.19065	Total-->Nuclear	-2.06	2.206	4.266	4.266
AT3G55980	ATSZF1	MSTRG.12484	Total-->Nuclear	-2.092	2.149	4.241	4.241
AT1G09932		MSTRG.861	Total-->Nuclear	-2.036	2.187	4.223	4.223
AT5G47850	CCR4	MSTRG.19481	Total-->Nuclear	-2.029	2.141	4.171	4.171
